# The RNA binding proteins Ddx6 and Ddx61 support development in mRNA-decay deficient *pnrc2* mutants

**DOI:** 10.1101/2025.05.08.652725

**Authors:** Thomas L. Gallagher, Monica C. Blatnik, Clare C. Austin, Kathryn G. Thompson, Danielle M. Pvirre, Ryan Denniston, Angelina Morgan, Michael G. Kearse, Sharon L. Amacher

**Author notes:** Oberlin College of Arts and Sciences, 38 E. College St., Oberlin, OH, 44074, USA.

## Abstract

Somitogenesis is controlled by the segmentation clock, a molecular oscillator that controls periodic gene expression in unsegmented mesoderm and is regulated by a negative feedback loop driven by Hes/Her transcriptional repressors. In zebrafish, Pnrc2 is required for decay of *her1* transcript and additional oscillatory gene transcripts. Despite accumulation of numerous mRNAs including those encoding developmental regulators, overt embryonic phenotypes are absent in *pnrc2* mutants. Our previous work suggested that accumulated mRNAs are not translated in *pnrc2* mutants, though the underlying mechanism(s) was unknown. We show here that many overexpressed transcripts in *pnrc2* mutants have shortened poly(A) tails and are disengaged from ribosomes, and that deadenylation inhibition leads to somite defects in *pnrc2* mutants. Transcripts encoding the P-body-associated protein, Ddx61, are overexpressed and engaged with ribosomes in *pnrc2* mutants, leading to an increase in Ddx61 protein that may compensate against the negative effects of transcript accumulation. Co-depletion of Ddx61 and Ddx6 in *pnrc2* mutants increases *her1* accumulation and leads to pleiotropic defects. Together, our results show that multiple post-transcriptional mechanisms ensure proper translation when mRNA decay is inhibited.

**Summary statement:** Pnrc2 promotes decay of tail-shortened, ribosome-disengaged mRNAs and co-regulates *her1* mRNA decay with Ddx6 and Ddx61, P-body-associated factors that sustain normal development in decay-deficient *pnrc2* mutants.
