## Supplemental Tables S1-S6 for "The RNA binding proteins Ddx6 and Ddx61 support development in mRNA-decay deficient *pnrc2* mutants": Table S1_RNASeq_summary_revised.xlsx

### Sheet: kallisto_processed data
	sample	reads_mapped	reads_processed	fraction_mapped	bootstraps_present	bootstraps_used	biorep	condition	lane
1	A_WT_BR1	18031249	43535507	0.4142	100	100	1	control	1
2	A_WT_BR2	20074797	46520424	0.4315	100	100	2	control	1
3	A_WT_BR3	18767802	41340439	0.454	100	100	3	control	2
4	B_MZ_pnrc2_BR1	19829913	41802118	0.4744	100	100	1	mutant	2
5	B_MZ_pnrc2_BR2	21455435	41783764	0.5135	100	100	2	mutant	2
6	B_MZ_pnrc2_BR3	21858384	42098259	0.5192	100	100	3	mutant	1

### Sheet: STAR_mapping results
Sample ID	% Uniquely Mapped	% Multi Mapped	Number Uniquely Mapped	Number Multimapped Reads
WT_BR1	0.8919	0.0522	38839041	2273154
WT_BR2	0.8958	0.0439	41683921	2044097
WT_BR3	0.8985	0.0447	37152650	1846610
MZpnrc2_BR1	0.8881	0.0522	37133498	2182602
MZpnrc2_BR2	0.8982	0.0444	37537342	1855884
MZpnrc2_BR3	0.8912	0.0575	37525671	2420316
