## Supplemental Tables S1-S6 for "The RNA binding proteins Ddx6 and Ddx61 support development in mRNA-decay deficient *pnrc2* mutants": Table S6_Primer and gRNA sequences_revised.xlsx

### Sheet: qPCR
Primer name	Sequence (5' to 3')
rhov_qPCR_E1_F2	GACTGCTTTTGACGTCTTCTCG
rhov_qPCR_E2_R2	TGTCCAGCAGTATCCATCAGC
sp5l_qPCR_E1_F3	GCTGCATTAACCTTATCCAGAGC
sp5l_qPCR_E2_R3	ACCACTTTCTGGAGATGAGCTG
mespab_E1_F1	TGTCCAACACTCACAAGCTT
mespab_E2_R1	TCATCCATTGTTGTGCAGGG
ripply2_qPCR_E1_F1	CAAACCAGTCGCAAAGCTCC
ripply2_qPCR_E3_R1	ACACTGGGATTTGGGCCAAA
dact1_qPCR_E3_F2	CCTCAGAGGGAAGGCTTAAGC
dact1_qPCR_E4_R2	GAACTGGAGTCTTCACAATGGC
spry1_E2_F4	TGCGGGAAGTGTAAATGCAG
spry1_E2_R4	TCACCAAACACATGCACGTG
spry4_E1_F1	tgctgagctctggtatatgagg
spry4_E2_R1	ATAGGGTAGATGGTCAGCGG
mob4_qPCR_E3_F2	TCCAGAGGGACAGGATGAGG
mob4_qPCR_E5_R2	GCCGTCATCTGGGTACATGT
angptl7_qPCR_F1	AGTAGCCAATCTGAGCAGCA
angptl7_qPCR_R1	TCTCCAGCTCCATCATCTGC
b2m_CDS_qPCR_F3	AGGATTGTCTGCTTGGCTCT
b2m_CDS_qPCR_R3	TGACTGTACACATGAACTTTCGG
her4.1_qPCR_F1	ACAAGGACATGAACTACCACAA
her4.1_qPCR_R1	AGTACAGGCAATTCTTCTCCCA
her15.1_qPCR_F1	GCTCCTGCGTATATGACTGAA
her15.1_qPCR_R1	AGTTGTTGATGCGATCTCTGC
rtn1a_qPCR_F1	GTGAGCCAGTGAGAGTGTCT
rtn1a_qPCR_R1	GACCCTGCTGTCCAAAACTG
tbx16_qPCR_F1	GGATCAGACCATCGAGACGT
tbx16_qPCR_R1	GATGAAGATGGAGACGGGGA
her1_qPCR_E3_F2	accctaaactggagaaggct
her1_qPCR_E4_R2	gtccttgctagaatcgccttg
her7_qPCR_E2_F1	AGAGAAAGGATGAACCGGAGTC
her7_qPCR_E3_R1	CGCTTTATTCGCCTTTTGCAG
dlc_qPCR_E8_F2	GAGGGAGTGTATCATCCTGTGT
dlc_qPCR_E8/E9_R2	TTCTGCTATACCTCAGTAGCAAA
FLuc_qPCR_forward	AACGCTTCCATCTTCCAGGG
FLuc_qPCR_reverse	CCAGATCCACAACCTTCGCT
ddx6_E12_qPCR_F1	ggagacgtaccttcatcgca
ddx6_E13_qPCR_R1	caatactgctgggaatgggc
ddx61_E5_qPCR_F1	ACAGGTAAAAGTGGAGCCTACC
ddx61_E6_qPCR_R1	AAGAGCCAACTCACGTGTTG

### Sheet: pA-tail primers
Name	Sequence (5' to 3')		Forward and reverse primers shown were used for gene-specific PCR
her1_yPAP_3UTR_F2	TGTGCCTTTAAGGATTGTTTTG		For PAT PCR, forward primers were used with a universal primer included in the poly(A) Tail Length Assay Kit (Thermo Fisher)
her1_yPAP_3UTR_R1	AAGACAGAATGTGACTGCAGGA
her7_yPAP_F3	gacatgacgttggaagtgtaaa
her7_yPAP_R3	acagatcatgcaaggagaaga
dlc_yPAP_F3	atgtggcatttgttccgtca
dlc_yPAP_R3	tgcattgttaaattaaggaagacgg
rhov_yPAP_F1	acagcttctccttcagtgtt
rhov_yPAP_R1	ggaaaacaaagaactagtagcgt
ddx61_yPAP_F1	tgctctctttgccatgtgtt
ddx61_yPAP_R1	ggctggcattaacatttggag

### Sheet: ISH probe primers
Primer Name	Primer sequence (5' to 3')		Cyan text = leader
sp5l_E1_F	GCATTAACCTTATCCAGAGCGG		Red text = SP6 promoter
sp5l_E2_SP6_R	GCAATTTAGGTGACACTATAGCGTTTTCCACACTGCTGACA		Magenta text = T7 promoter
mespab_E1_F	TCTCGAGTGCTGATTGTGGT
mespab_E2-SP6_R	GCAATTTAGGTGACACTATAGTCATCCATTGTTGTGCAGGG
ripply2_E1_F	AACATCACTTTCACGAGCGG
ripply2_E3-SP6_R	GCAATTTAGGTGACACTATAGTCACTGTAATCCTCCTCGTCC
dact1_E1_F	GATGCGGGATCGGAAGGAAT
dact1_E2-T7_R	GCGTAATACGACTCACTATAGAAGTCTCAGTGTCCAGCCG
spry1_E1_F	CAGGATAAACTACTGCCGGAA
spry1_E2-SP6_R	GCAATTTAGGTGACACTATAGATGCGATAATGAACACGGCC
spry4_E2_F	GCCTTGATTTCTGCCACCTT
spry4_E2-SP6_R	GCAATTTAGGTGACACTATAGGCCTTGATTTCTGCCACCTT

### Sheet: gRNA sequences & HRMA primers
Gene: ddx61	Oligo name	Sequence (5' to 3')	PAM
Custom Alt-R CRISPR-Cas9 crRNA	ddx61_E4_gRNA1	AGGATGTGACCGCAACCAAG	GGG
Forward HRMA primer to detect mutagenesis	ddx61_I3_gRNA1_F2	tgatttgtttgtgtgtgtgtgt
Reverse HRMA primer to detect mutagenesis	ddx61_E4_gRNA1_R2	CCCATCAGCAGTTCCCTCTT
Gene: ddx6	Oligo name	Sequence (5' to 3')	PAM
Custom Alt-R CRISPR-Cas9 crRNA	ddx6_E3_gRNA	GGAGAAACCATCACCTATAC	AGG
Forward HRMA primer to detect mutagenesis	ddx6_E3_F1	GCCTAAAACGAGAGCTGCTTA
Reverse HRMA primer to detect mutagenesis	ddx6_I4_R1	actctttaagatcaagactgccc

### Sheet: Myc-Cnot7DN primers
Primer Name	Primer sequence (5' to 3')
EcoRI_mycCNOT7DN_F	TGACGAATTCGCCACCATGGAACAAAAA
Xba_CNOT7_R	ACAAGCAGCAGTCATGACTCGAGACT
